# Balrog: A universal protein model for prokaryotic gene prediction

**DOI:** 10.1101/2020.09.06.285304

**Authors:** Markus J. Sommer, Steven L. Salzberg

## Abstract

Low-cost, high-throughput sequencing has led to an enormous increase in the number of sequenced microbial genomes, with well over 100,000 genomes in public archives today. Automatic genome annotation tools are integral to understanding these organisms, yet older gene finding methods must be retrained on each new genome. We have developed a universal model of prokaryotic genes by fitting a temporal convolutional network to amino-acid sequences from a large, diverse set of microbial genomes. We incorporated the new model into a gene finding system, Balrog (Bacterial Annotation by Learned Representation Of Genes), which does not require genome-specific training and which matches or outperforms other state-of-the-art gene finding tools. Balrog is freely available under the MIT license at https://github.com/salzberg-lab/Balrog.

**Author summary:** Annotating the protein-coding genes in a newly sequenced prokaryotic genome is a critical part of describing their biological function. Relative to eukaryotic genomes, prokaryotic genomes are small and structurally simple, with 90% of their DNA typically devoted to protein-coding genes. Current computational gene finding tools are therefore able to achieve close to 99% sensitivity to known genes using species-specific gene models.

Though highly sensitive at finding known genes, all current prokaryotic gene finders also predict large numbers of additional genes, which are labelled as “hypothetical protein” in GenBank and other annotation databases. Many hypothetical gene predictions likely represent true protein-coding sequence, but it is not known how many of them represent false positives. Additionally, all current gene finding tools must be trained specifically for each genome as a preliminary step in order to achieve high sensitivity. This requirement limits their ability to detect genes in fragmented sequences commonly seen in metagenomic samples.

We took a data-driven approach to prokaryotic gene finding, relying on the large and diverse collection of already-sequenced genomes. By training a single, universal model of bacterial genes on protein sequences from many different species, we were able to match the sensitivity of current gene finders while reducing the overall number of gene predictions. Our model does not need to be refit on any new genome. Balrog (Bacterial Annotation by Learned Representation of Genes) represents a fundamentally different yet effective method for prokaryotic gene finding.
