## Supplemental Data 1 for "Balrog: A universal protein model for prokaryotic gene prediction"

gtdb_taxonomy	ncbi_taxonomy	ncbi_genbank_assembly_accession	ncbi_assembly_level	checkm_completeness	checkm_contamination	ncbi_date	ncbi_translation_table
d__Bacteria;p__Firmicutes_K;c__Alicyclobacillia;o__Alicyclobacillales;f__Alicyclobacillaceae;g__Alicyclobacillus;s__Alicyclobacillus acidocaldarius_A	d__Bacteria;p__Firmicutes;c__Bacilli;o__Bacillales;f__Alicyclobacillaceae;g__Alicyclobacillus;s__Alicyclobacillus acidocaldarius	GCA_000219875.1	Complete Genome	100	0.79	7/5/2011	11
d__Bacteria;p__Aquificota;c__Aquificae;o__Aquificales;f__Aquificaceae;g__Aquifex;s__Aquifex aeolicus	d__Bacteria;p__Aquificae;c__Aquificae;o__Aquificales;f__Aquificaceae;g__Aquifex;s__Aquifex aeolicus	GCA_000008625.1	Complete Genome	98.98	1.22	12/22/1999	11
d__Bacteria;p__Bdellovibrionota;c__Bdellovibrionia;o__Bdellovibrionales;f__Bdellovibrionaceae;g__Bdellovibrio;s__Bdellovibrio bacteriovorus_A	d__Bacteria;p__Proteobacteria;c__Oligoflexia;o__Bdellovibrionales;f__Bdellovibrionaceae;g__Bdellovibrio;s__Bdellovibrio bacteriovorus	GCA_000525675.1	Complete Genome	97.75	0	2/3/2014	11
d__Bacteria;p__Campylobacterota;c__Campylobacteria;o__Campylobacterales;f__Campylobacteraceae;g__Campylobacter;s__Campylobacter fetus_A	d__Bacteria;p__Proteobacteria;c__Epsilonproteobacteria;o__Campylobacterales;f__Campylobacteraceae;g__Campylobacter;s__Campylobacter fetus	GCA_000814265.1	Complete Genome	99.69	0	1/5/2015	11
d__Bacteria;p__Bipolaricaulota;c__Bipolaricaulia;o__Bipolaricaulales;f__Bipolaricaulaceae;g__Bipolaricaulis;s__Bipolaricaulis anaerobius	d__Bacteria;p__Candidatus Bipolaricaulota;c__;o__;f__;g__Candidatus Bipolaricaulis;s__Candidatus Bipolaricaulis anaerobius	GCA_900465355.1	Complete Genome	91.53	0	6/18/2018	11
d__Bacteria;p__Firmicutes_B;c__Thermincolia_A;o__Carboxydocellales;f__Carboxydocellaceae;g__Carboxydocella;s__Carboxydocella thermautotrophica	d__Bacteria;p__Firmicutes;c__Clostridia;o__Clostridiales;f__Clostridiales Family XVI. Incertae Sedis;g__Carboxydocella;s__Carboxydocella thermautotrophica	GCA_003047205.1	Complete Genome	99.68	1.19	4/10/2018	11
d__Bacteria;p__Bacteroidota;c__Chlorobia;o__Chlorobiales;f__Chlorobiaceae;g__Chlorobaculum;s__Chlorobaculum parvum	d__Bacteria;p__Chlorobi;c__Chlorobia;o__Chlorobiales;f__Chlorobiaceae;g__Chlorobaculum;s__Chlorobaculum parvum	GCA_000020505.1	Complete Genome	98.89	0.28	6/27/2008	11
d__Bacteria;p__Desulfobacterota;c__Desulfobaccia;o__Desulfobaccales;f__Desulfobaccaceae;g__Desulfobacca;s__Desulfobacca acetoxidans	d__Bacteria;p__Proteobacteria;c__Deltaproteobacteria;o__Syntrophobacterales;f__Syntrophaceae;g__Desulfobacca;s__Desulfobacca acetoxidans	GCA_000195295.1	Complete Genome	98.06	0.65	4/7/2011	11
d__Bacteria;p__Desulfobacterota;c__Desulfobacteria;o__Desulfobacterales;f__Desulfococcaceae;g__Desulfococcus;s__Desulfococcus multivorans	d__Bacteria;p__Proteobacteria;c__Deltaproteobacteria;o__Desulfobacterales;f__Desulfobacteraceae;g__Desulfococcus;s__Desulfococcus multivorans	GCA_002009335.2	Complete Genome	98.39	1.94	3/8/2017	11
d__Bacteria;p__Desulfobacterota_A;c__Desulfovibrionia;o__Desulfovibrionales;f__Desulfovibrionaceae;g__Pseudodesulfovibrio;s__Pseudodesulfovibrio desulfuricans	d__Bacteria;p__Proteobacteria;c__Deltaproteobacteria;o__Desulfovibrionales;f__Desulfovibrionaceae;g__Desulfovibrio;s__Desulfovibrio desulfuricans	GCA_000189295.2	Complete Genome	100	0.59	12/29/2011	11
d__Bacteria;p__Chrysiogenetota;c__Chrysiogenetes;o__Chrysiogenales;f__Chrysiogenaceae;g__Desulfurispirillum;s__Desulfurispirillum indicum	d__Bacteria;p__Chrysiogenetes;c__Chrysiogenetes;o__Chrysiogenales;f__Chrysiogenaceae;g__Desulfurispirillum;s__Desulfurispirillum indicum	GCA_000177635.2	Complete Genome	94.77	0	1/4/2011	11
d__Bacteria;p__Aquificota;c__Desulfurobacteriia;o__Desulfurobacteriales;f__Desulfurobacteriaceae;g__Desulfurobacterium;s__Desulfurobacterium thermolithotrophum	d__Bacteria;p__Aquificae;c__Aquificae;o__Desulfurobacteriales;f__Desulfurobacteriaceae;g__Desulfurobacterium;s__Desulfurobacterium thermolithotrophum	GCA_000191045.1	Complete Genome	99.16	1.69	3/2/2011	11
d__Bacteria;p__Dictyoglomota;c__Dictyoglomia;o__Dictyoglomales;f__Dictyoglomaceae;g__Dictyoglomus;s__Dictyoglomus thermophilum	d__Bacteria;p__Dictyoglomi;c__Dictyoglomia;o__Dictyoglomales;f__Dictyoglomaceae;g__Dictyoglomus;s__Dictyoglomus thermophilum	GCA_000020965.1	Complete Genome	100	1.72	9/26/2008	11
d__Bacteria;p__Proteobacteria;c__Gammaproteobacteria;o__Enterobacterales;f__Enterobacteriaceae;g__Escherichia;s__Escherichia flexneri	d__Bacteria;p__Proteobacteria;c__Gammaproteobacteria;o__Enterobacterales;f__Enterobacteriaceae;g__Escherichia;s__Escherichia coli	GCA_000005845.2	Complete Genome	99.97	0.04	9/26/2013	11
d__Bacteria;p__Thermotogota;c__Thermotogae;o__Petrotogales;f__Kosmotogaceae;g__Kosmotoga_B;s__Kosmotoga_B pacifica	d__Bacteria;p__Thermotogae;c__Thermotogae;o__Kosmotogales;f__Kosmotogaceae;g__Kosmotoga;s__Kosmotoga pacifica	GCA_001027025.1	Complete Genome	98.28	1.72	6/3/2015	11
d__Bacteria;p__Cyanobacteria;c__Cyanobacteriia;o__Leptolyngbyales;f__Leptolyngbyaceae;g__Leptolyngbya;s__Leptolyngbya boryana	d__Bacteria;p__Cyanobacteria;c__;o__Synechococcales;f__Leptolyngbyaceae;g__Leptolyngbya;s__Leptolyngbya boryana	GCA_002142475.1	Complete Genome	99.41	1.18	2/14/2015	11
d__Bacteria;p__Firmicutes_B;c__Moorellia;o__Moorellales;f__Moorellaceae;g__Moorella;s__Moorella thermoacetica	d__Bacteria;p__Firmicutes;c__Clostridia;o__Thermoanaerobacterales;f__Thermoanaerobacteraceae;g__Moorella;s__Moorella thermoacetica	GCA_001729945.1	Complete Genome	99.23	1.83	9/16/2016	11
d__Bacteria;p__Firmicutes_D;c__Natranaerobiia;o__Natranaerobiales;f__Natranaerobiaceae;g__Natranaerobius;s__Natranaerobius thermophilus	d__Bacteria;p__Firmicutes;c__Clostridia;o__Natranaerobiales;f__Natranaerobiaceae;g__Natranaerobius;s__Natranaerobius thermophilus	GCA_000020005.1	Complete Genome	98.31	1.69	4/9/2008	11
d__Bacteria;p__Firmicutes_I;c__Bacilli_A;o__Thermoactinomycetales;f__Novibacillaceae;g__Novibacillus;s__Novibacillus thermophilus	d__Bacteria;p__Firmicutes;c__Bacilli;o__Bacillales;f__Thermoactinomycetaceae;g__Novibacillus;s__Novibacillus thermophilus	GCA_002005165.1	Complete Genome	98.08	0	2/21/2017	11
d__Bacteria;p__Firmicutes_C;c__Negativicutes;o__Propionisporales;f__Pelosinaceae;g__Pelosinus;s__Pelosinus sp000725345	d__Bacteria;p__Firmicutes;c__Negativicutes;o__Selenomonadales;f__Sporomusaceae;g__Pelosinus;s__	GCA_000725345.1	Complete Genome	99.91	3.48	7/14/2014	11
d__Bacteria;p__Bacteroidota;c__Chlorobia;o__Chlorobiales;f__Chlorobiaceae;g__Prosthecochloris;s__Prosthecochloris sp002113825	d__Bacteria;p__Chlorobi;c__Chlorobia;o__Chlorobiales;f__Chlorobiaceae;g__Prosthecochloris;s__	GCA_002113825.1	Complete Genome	97.25	0	4/27/2017	11
d__Bacteria;p__Actinobacteriota;c__Rubrobacteria;o__Rubrobacterales;f__Rubrobacteraceae;g__Rubrobacter;s__Rubrobacter radiotolerans	d__Bacteria;p__Actinobacteria;c__Rubrobacteria;o__Rubrobacterales;f__Rubrobacteraceae;g__Rubrobacter;s__Rubrobacter radiotolerans	GCA_000661895.1	Complete Genome	98.68	0	5/1/2014	11
d__Bacteria;p__Myxococcota;c__Polyangia;o__Polyangiales;f__Sandaracinaceae;g__Sandaracinus;s__Sandaracinus amylolyticus	d__Bacteria;p__Proteobacteria;c__Deltaproteobacteria;o__Myxococcales;f__Sandaracinaceae;g__Sandaracinus;s__Sandaracinus amylolyticus	GCA_000737325.2	Complete Genome	96.56	4.19	5/1/2015	11
d__Bacteria;p__Firmicutes_E;c__Symbiobacteriia;o__Symbiobacteriales;f__Symbiobacteriaceae;g__Symbiobacterium;s__Symbiobacterium thermophilum	d__Bacteria;p__Firmicutes;c__Clostridia;o__Clostridiales;f__Symbiobacteriaceae;g__Symbiobacterium;s__Symbiobacterium thermophilum	GCA_000009905.1	Complete Genome	98.02	0.03	9/2/2004	11
d__Bacteria;p__Firmicutes_A;c__Thermoanaerobacteria;o__Thermoanaerobacterales;f__Thermoanaerobacteraceae;g__Thermoanaerobacter;s__Thermoanaerobacter wiegelii	d__Bacteria;p__Firmicutes;c__Clostridia;o__Thermoanaerobacterales;f__Thermoanaerobacteraceae;g__Thermoanaerobacter;s__Thermoanaerobacter wiegelii	GCA_000147695.3	Complete Genome	99.52	0	8/23/2011	11
d__Bacteria;p__Thermodesulfobiota;c__Thermodesulfobiia;o__Thermodesulfobiales;f__Thermodesulfobiaceae;g__Thermodesulfobium;s__Thermodesulfobium narugense	d__Bacteria;p__Firmicutes;c__Clostridia;o__Thermoanaerobacterales;f__Thermodesulfobiaceae;g__Thermodesulfobium;s__Thermodesulfobium narugense	GCA_000212395.1	Complete Genome	98.28	1.72	5/5/2011	11
d__Bacteria;p__Firmicutes_A;c__Thermovenabulia;o__Thermovenabulales;f__Thermovenabulaceae;g__Thermosediminibacter;s__Thermosediminibacter oceani	d__Bacteria;p__Firmicutes;c__Clostridia;o__Thermoanaerobacterales;f__Thermoanaerobacterales Family III. Incertae Sedis;g__Thermosediminibacter;s__Thermosediminibacter oceani	GCA_000144645.1	Complete Genome	95.19	0	8/5/2010	11
d__Bacteria;p__Thermosulfidibacterota;c__Thermosulfidibacteria;o__Thermosulfidibacterales;f__Thermosulfidibacteraceae;g__Thermosulfidibacter;s__Thermosulfidibacter takaii	d__Bacteria;p__Aquificae;c__Aquificae;o__Aquificales;f__;g__Thermosulfidibacter;s__Thermosulfidibacter takaii	GCA_001547735.1	Complete Genome	98.17	1.63	12/17/2015	11
d__Bacteria;p__Aquificota;c__Desulfurobacteriia;o__Desulfurobacteriales;f__Desulfurobacteriaceae;g__Thermovibrio;s__Thermovibrio ammonificans	d__Bacteria;p__Aquificae;c__Aquificae;o__Desulfurobacteriales;f__Desulfurobacteriaceae;g__Thermovibrio;s__Thermovibrio ammonificans	GCA_000185805.1	Complete Genome	99.58	0.84	1/7/2011	11
d__Bacteria;p__Myxococcota;c__Myxococcia;o__Myxococcales;f__Vulgatibacteraceae;g__Vulgatibacter;s__Vulgatibacter incomptus	d__Bacteria;p__Proteobacteria;c__Deltaproteobacteria;o__Myxococcales;f__Vulgatibacteraceae;g__Vulgatibacter;s__Vulgatibacter incomptus	GCA_001263175.1	Complete Genome	92.26	3.87	8/7/2015	11
d__Archaea;p__Iainarchaeota;c__Iainarchaeia;o__Iainarchaeales;f__GW2011-AR10;g__GW2011-AR10;s__GW2011-AR10 sp000830275	d__Archaea;p__;c__;o__;f__;g__;s__	GCA_000830275.1	Complete Genome	90.65	1.87	1/29/2015	11
d__Archaea;p__Halobacterota;c__Methanomicrobia;o__Methanomicrobiales;f__Methanocorpusculaceae;g__Methanocorpusculum;s__Methanocorpusculum labreanum	d__Archaea;p__Euryarchaeota;c__Methanomicrobia;o__Methanomicrobiales;f__Methanocorpusculaceae;g__Methanocorpusculum;s__Methanocorpusculum labreanum	GCA_000015765.1	Complete Genome	99.54	0	2/1/2007	11
d__Archaea;p__Euryarchaeota;c__Methanobacteria;o__Methanobacteriales;f__Methanobacteriaceae;g__Methanobrevibacter;s__Methanobrevibacter ruminantium	d__Archaea;p__Euryarchaeota;c__Methanobacteria;o__Methanobacteriales;f__Methanobacteriaceae;g__Methanobrevibacter;s__Methanobrevibacter ruminantium	GCA_000024185.1	Complete Genome	99.14	1.6	2/5/2010	11
d__Archaea;p__Halobacterota;c__Halobacteria;o__Halobacteriales;f__Haloferacaceae;g__Halorubrum;s__Halorubrum lacusprofundi	d__Archaea;p__Euryarchaeota;c__Halobacteria;o__Haloferacales;f__Halorubraceae;g__Halorubrum;s__Halorubrum lacusprofundi	GCA_000022205.1	Complete Genome	99.76	0	2/4/2009	11
d__Archaea;p__Halobacterota;c__Methanosarcinia;o__Methanosarcinales;f__Methanosarcinaceae;g__Methanosarcina;s__Methanosarcina sp000969965	d__Archaea;p__Euryarchaeota;c__Methanomicrobia;o__Methanosarcinales;f__Methanosarcinaceae;g__Methanosarcina;s__	GCA_000969965.1	Complete Genome	99.84	0	4/7/2015	11
